# The microbiome affects liver sphingolipids and plasma fatty acids in a murine model of the Western diet based on soybean oil

**DOI:** 10.1101/2020.09.03.281626

**Authors:** Sara C. Di Rienzi, Elizabeth L. Johnson, Jillian L. Waters, Elizabeth A. Kennedy, Juliet Jacobson, Peter Lawrence, Dong Hao Wang, Tilla S. Worgall, J. Thomas Brenna, Ruth E. Ley

## Abstract

Studies in mice using germfree animals as controls for microbial colonization have shown that the gut microbiome mediates diet-induced obesity. Such studies use diets rich in saturated fat, however, Western diets in the USA are enriched in soybean oil, composed of unsaturated fatty acids (FAs), either linoleic or oleic acid. Here we addressed whether the microbiome is a variable in fat metabolism in mice on a soybean oil diet. We used conventionally-raised, low-germ, and germfree mice fed for 10 weeks diets either high (HF) or low (LF) in high-linoleic-acid soybean oil as the sole source of fat. All mice, including germfree, gained relative fat weight and consumed more calories on the HF versus LF soybean oil diet. Plasma fatty acid levels were generally dependent on diet, with microbial colonization status affecting *iso*-C18:0, C20:3n-6, C14:0, and C15:0 levels. Colonization status, but not diet, impacted levels of liver sphingolipids including ceramides, sphingomyelins, and sphinganine. Our results confirm that absorbed fatty acids are mainly a reflection of the diet, and show that microbial colonization influences liver sphingolipid pools.
