## Supplemental tables for "The microbiome affects liver sphingolipids and plasma fatty acids in a murine model of the Western diet based on soybean oil"

### Sheet: Supp Table 1
Supplementary Table 1. Least squares means estimates of significant experimental variables on plasma fatty acids.
FA	contrast	estimate	SE	df	t.ratio	p.value
14_0	HF,LA,CNV - LF,LA,CNV	-0.616425	0.0840385	52.5463	-7.33503	1.99368e-07
14_0	HF,LA,CNV - LF,ALA,CNV	-0.482375	0.105028	111.355	-4.59284	0.00150884
14_0	HF,LA,CNV - LF,PBS,CNV	-0.700262	0.102923	106.103	-6.80376	9.41744e-08
14_0	HF,LA,CNV - HF,LA,GF	-0.481028	0.116236	47.3354	-4.13839	0.0144492
14_0	HF,LA,CNV - LF,LA,GF	-0.550692	0.109385	49.8091	-5.03445	0.000826947
14_0	HF,LA,CNV - HF,PBS,GF	-0.564866	0.13874	84.4508	-4.07138	0.0117124
14_0	HF,LA,CNV - LF,PBS,GF	-0.634529	0.132786	90.1904	-4.77857	0.000896344
14_0	LF,LA,CNV - HF,ALA,CNV	0.750476	0.106173	114.87	7.0684	1.96898e-08
14_0	LF,LA,CNV - HF,PBS,CNV	0.532588	0.110989	112.38	4.79855	0.00066715
14_0	LF,LA,CNV - HF,LA,LG	0.772362	0.116212	56.4123	6.64614	1.85575e-06
14_0	LF,LA,CNV - HF,ALA,LG	0.906412	0.134431	90.4997	6.74258	2.12972e-07
14_0	LF,LA,CNV - HF,PBS,LG	0.688524	0.133234	94.9526	5.16777	0.000181338
14_0	HF,ALA,CNV - LF,ALA,CNV	-0.616425	0.0840385	52.5463	-7.33503	1.99368e-07
14_0	HF,ALA,CNV - LF,PBS,CNV	-0.834313	0.104935	111.429	-7.95073	2.52228e-10
14_0	HF,ALA,CNV - LF,PBS,LG	-0.561969	0.142783	71.2059	-3.93582	0.0198227
14_0	HF,ALA,CNV - HF,LA,GF	-0.615079	0.131794	78.1942	-4.66696	0.00157949
14_0	HF,ALA,CNV - LF,LA,GF	-0.684743	0.124971	84.0734	-5.47923	6.16289e-05
14_0	HF,ALA,CNV - HF,ALA,GF	-0.481028	0.116236	47.3354	-4.13839	0.0144492
14_0	HF,ALA,CNV - LF,ALA,GF	-0.550692	0.109385	49.8091	-5.03445	0.000826947
14_0	HF,ALA,CNV - HF,PBS,GF	-0.698916	0.138982	84.9733	-5.02883	0.000366386
14_0	HF,ALA,CNV - LF,PBS,GF	-0.76858	0.132261	89.6577	-5.8111	1.35387e-05
14_0	LF,ALA,CNV - HF,LA,LG	0.638311	0.130833	92.4653	4.87881	0.000592761
14_0	LF,ALA,CNV - HF,ALA,LG	0.772362	0.116212	56.4123	6.64614	1.85575e-06
14_0	LF,ALA,CNV - HF,PBS,LG	0.554474	0.132558	98.3248	4.18288	0.00736668
14_0	HF,PBS,CNV - LF,PBS,CNV	-0.616425	0.0840385	52.5463	-7.33503	1.99368e-07
14_0	HF,PBS,CNV - LF,LA,GF	-0.466855	0.12282	79.8761	-3.80114	0.0282185
14_0	HF,PBS,CNV - HF,PBS,GF	-0.481028	0.116236	47.3354	-4.13839	0.0144492
14_0	HF,PBS,CNV - LF,PBS,GF	-0.550692	0.109385	49.8091	-5.03445	0.000826947
14_0	LF,PBS,CNV - HF,LA,LG	0.856199	0.134335	84.5939	6.37361	1.36976e-06
14_0	LF,PBS,CNV - HF,ALA,LG	0.990249	0.137187	85.9887	7.21822	2.97569e-08
14_0	LF,PBS,CNV - HF,PBS,LG	0.772362	0.116212	56.4123	6.64614	1.85575e-06
14_0	HF,LA,LG - HF,LA,GF	-0.636965	0.148992	57.3685	-4.27516	0.00806325
14_0	HF,LA,LG - LF,LA,GF	-0.706629	0.14483	61.1269	-4.879	0.00100831
14_0	HF,LA,LG - LF,ALA,GF	-0.572578	0.158574	88.1865	-3.6108	0.0477043
14_0	HF,LA,LG - HF,PBS,GF	-0.720802	0.170138	81.2346	-4.23658	0.00692306
14_0	HF,LA,LG - LF,PBS,GF	-0.790466	0.166292	85.4716	-4.75348	0.00104371
14_0	LF,LA,LG - HF,ALA,LG	0.634068	0.16231	65.3312	3.90652	0.0227274
14_0	HF,ALA,LG - LF,PBS,LG	-0.717905	0.165122	65.5611	-4.34774	0.00566329
14_0	HF,ALA,LG - HF,LA,GF	-0.771015	0.162523	77.0565	-4.74403	0.00121224
14_0	HF,ALA,LG - LF,LA,GF	-0.840679	0.158065	81.5892	-5.31855	0.000124183
14_0	HF,ALA,LG - HF,ALA,GF	-0.636965	0.148992	57.3685	-4.27516	0.00806325
14_0	HF,ALA,LG - LF,ALA,GF	-0.706629	0.14483	61.1269	-4.879	0.00100831
14_0	HF,ALA,LG - HF,PBS,GF	-0.854853	0.171377	80.5058	-4.98814	0.000460699
14_0	HF,ALA,LG - LF,PBS,GF	-0.924516	0.166943	83.9073	-5.53792	4.8639e-05
14_0	HF,PBS,LG - LF,LA,GF	-0.622792	0.151939	81.6307	-4.09895	0.0109156
14_0	HF,PBS,LG - HF,PBS,GF	-0.636965	0.148992	57.3685	-4.27516	0.00806325
14_0	HF,PBS,LG - LF,PBS,GF	-0.706629	0.14483	61.1269	-4.879	0.00100831
FA	contrast	estimate	SE	df	t.ratio	p.value
15_0	HF,CNV,LA - HF,GF,LA	-0.385559	0.0803721	137.608	-4.79717	0.000564457
15_0	LF,CNV,LA - HF,CNV,PBS	0.238869	0.0620808	146.396	3.84771	0.019579
15_0	HF,LG,LA - HF,GF,LA	-0.352276	0.0955413	139.406	-3.68716	0.0333768
15_0	HF,GF,LA - HF,CNV,ALA	0.456799	0.0822835	144.41	5.55153	1.9292e-05
15_0	HF,GF,LA - LF,CNV,ALA	0.342029	0.0779631	135.561	4.38706	0.00291877
15_0	HF,GF,LA - HF,LG,ALA	0.392584	0.0978289	130.194	4.01297	0.0116106
15_0	HF,GF,LA - HF,GF,ALA	0.42456	0.0864207	130.027	4.91271	0.000366031
15_0	HF,GF,LA - LF,GF,ALA	0.356032	0.0982535	145.042	3.62361	0.0403138
15_0	HF,GF,LA - HF,CNV,PBS	0.495012	0.0790454	133.382	6.26237	7.25106e-07
15_0	HF,GF,LA - LF,CNV,PBS	0.322747	0.0757061	130.929	4.26316	0.00473294
15_0	HF,GF,LA - LF,LG,PBS	0.373469	0.103685	135.858	3.60197	0.0436905
15_0	HF,GF,LA - HF,GF,PBS	0.416185	0.0894111	132.818	4.65474	0.00103635
15_0	HF,GF,LA - LF,GF,PBS	0.330817	0.09163	133.397	3.61036	0.0427636
FA	contrast	estimate	SE	df	t.ratio	p.value
iso 16_0	LA,HF - ALA,HF	0.0918199	0.0307175	122.417	2.98917	0.03875
iso 16_0	ALA,HF - LA,LF	-0.134888	0.031245	146.59	-4.31711	0.000410195
iso 16_0	ALA,HF - ALA,LF	-0.124823	0.0321635	148.812	-3.88089	0.00212526
FA	contrast	estimate	SE	df	t.ratio	p.value
16_0	HF - LF	-11.3791	1.86244	43.692	-6.10981	2.38739e-07
FA	contrast	estimate	SE	df	t.ratio	p.value
16_1n-7	HF - LF	-5.61645	0.320952	43.2169	-17.4994	3.12173e-21
FA	contrast	estimate	SE	df	t.ratio	p.value
iso 18_0	CNV,HF - CNV,LF	-0.110654	0.0206603	52.6303	-5.35587	2.72728e-05
iso 18_0	CNV,HF - GF,LF	-0.0819548	0.0268788	49.8223	-3.04905	0.040363
iso 18_0	LG,HF - GF,HF	-0.110469	0.0364111	58.1442	-3.03393	0.0400399
iso 18_0	LG,HF - CNV,LF	-0.154872	0.0286413	56.8829	-5.4073	1.9008e-05
iso 18_0	LG,HF - LG,LF	-0.128817	0.0369747	49.078	-3.48393	0.0126822
iso 18_0	LG,HF - GF,LF	-0.126173	0.0354209	62.1766	-3.56211	0.00891044
FA	contrast	estimate	SE	df	t.ratio	p.value
18_1n-9 and 18_1n-7 and 18_1	HF,CNV - LF,CNV	-18.9534	1.2716	45.2254	-14.9051	5.55112e-14
18_1n-9 and 18_1n-7 and 18_1	HF,CNV - HF,LG	6.10588	1.78438	50.4752	3.42185	0.0148659
18_1n-9 and 18_1n-7 and 18_1	HF,CNV - LF,LG	-12.8475	2.30687	47.9802	-5.56924	1.6246e-05
18_1n-9 and 18_1n-7 and 18_1	HF,CNV - LF,GF	-20.9379	2.04723	46.8175	-10.2274	8.71414e-13
18_1n-9 and 18_1n-7 and 18_1	LF,CNV - HF,LG	25.0593	2.06889	49.4412	12.1124	0
18_1n-9 and 18_1n-7 and 18_1	LF,CNV - LF,LG	6.10588	1.78438	50.4752	3.42185	0.0148659
18_1n-9 and 18_1n-7 and 18_1	LF,CNV - HF,GF	16.9688	2.03635	47.272	8.33295	1.15471e-09
18_1n-9 and 18_1n-7 and 18_1	HF,LG - LF,LG	-18.9534	1.2716	45.2254	-14.9051	5.55112e-14
18_1n-9 and 18_1n-7 and 18_1	HF,LG - HF,GF	-8.09041	2.17476	54.9384	-3.72014	0.00595519
18_1n-9 and 18_1n-7 and 18_1	HF,LG - LF,GF	-27.0438	2.41829	53.0223	-11.183	0
18_1n-9 and 18_1n-7 and 18_1	LF,LG - HF,GF	10.863	2.6163	51.5817	4.15203	0.00164565
18_1n-9 and 18_1n-7 and 18_1	LF,LG - LF,GF	-8.09041	2.17476	54.9384	-3.72014	0.00595519
18_1n-9 and 18_1n-7 and 18_1	HF,GF - LF,GF	-18.9534	1.2716	45.2254	-14.9051	5.55112e-14
FA	contrast	estimate	SE	df	t.ratio	p.value
18_2n-6	HF,LA,CNV - LF,LA,CNV	15.6827	3.92763	45.6108	3.99292	0.0224885
18_2n-6	HF,LA,CNV - HF,ALA,CNV	25.0981	4.0495	123.931	6.19784	1.16215e-06
18_2n-6	HF,LA,CNV - LF,ALA,CNV	40.7808	5.64859	132.363	7.21965	5.56504e-09
18_2n-6	HF,LA,CNV - HF,PBS,CNV	19.1936	4.18442	138.274	4.58692	0.0013223
18_2n-6	HF,LA,CNV - LF,PBS,CNV	34.8763	5.5787	122.615	6.25169	9.17499e-07
18_2n-6	HF,LA,CNV - HF,LA,LG	-24.2161	5.53894	49.9589	-4.37198	0.00684396
18_2n-6	HF,LA,CNV - LF,ALA,GF	31.8517	7.64227	91.1563	4.16783	0.00811188
18_2n-6	LF,LA,CNV - LF,ALA,CNV	25.0981	4.0495	123.931	6.19784	1.16215e-06
18_2n-6	LF,LA,CNV - LF,PBS,CNV	19.1936	4.18442	138.274	4.58692	0.0013223
18_2n-6	LF,LA,CNV - HF,LA,LG	-39.8988	6.40532	49.2014	-6.22901	1.41624e-05
18_2n-6	LF,LA,CNV - LF,LA,LG	-24.2161	5.53894	49.9589	-4.37198	0.00684396
18_2n-6	LF,LA,CNV - HF,LA,GF	-24.6119	6.3802	48.7836	-3.85754	0.0311648
18_2n-6	HF,ALA,CNV - LF,ALA,CNV	15.6827	3.92763	45.6108	3.99292	0.0224885
18_2n-6	HF,ALA,CNV - HF,LA,LG	-49.3143	6.70698	99.5787	-7.35267	8.5581e-09
18_2n-6	HF,ALA,CNV - LF,LA,LG	-33.6315	8.0874	76.8719	-4.15851	0.00932699
18_2n-6	HF,ALA,CNV - HF,ALA,LG	-24.2161	5.53894	49.9589	-4.37198	0.00684396
18_2n-6	HF,ALA,CNV - HF,PBS,LG	-30.1206	6.76946	106.224	-4.44949	0.00268955
18_2n-6	HF,ALA,CNV - HF,LA,GF	-34.0273	6.31418	106.932	-5.38902	6.07045e-05
18_2n-6	LF,ALA,CNV - HF,PBS,CNV	-21.5872	6.00429	132.386	-3.5953	0.0448366
18_2n-6	LF,ALA,CNV - HF,LA,LG	-64.997	7.44404	87.758	-8.73141	3.68078e-10
18_2n-6	LF,ALA,CNV - LF,LA,LG	-49.3143	6.70698	99.5787	-7.35267	8.5581e-09
18_2n-6	LF,ALA,CNV - HF,ALA,LG	-39.8988	6.40532	49.2014	-6.22901	1.41624e-05
18_2n-6	LF,ALA,CNV - LF,ALA,LG	-24.2161	5.53894	49.9589	-4.37198	0.00684396
18_2n-6	LF,ALA,CNV - HF,PBS,LG	-45.8034	7.62034	95.1594	-6.01067	4.97527e-06
18_2n-6	LF,ALA,CNV - LF,PBS,LG	-30.1206	6.76946	106.224	-4.44949	0.00268955
18_2n-6	LF,ALA,CNV - HF,LA,GF	-49.71	7.45485	86.4549	-6.66814	3.47653e-07
18_2n-6	LF,ALA,CNV - LF,LA,GF	-34.0273	6.31418	106.932	-5.38902	6.07045e-05
18_2n-6	LF,ALA,CNV - HF,ALA,GF	-24.6119	6.3802	48.7836	-3.85754	0.0311648
18_2n-6	LF,ALA,CNV - HF,PBS,GF	-30.5164	8.16455	95.7792	-3.73767	0.0318671
18_2n-6	HF,PBS,CNV - LF,PBS,CNV	15.6827	3.92763	45.6108	3.99292	0.0224885
18_2n-6	HF,PBS,CNV - HF,LA,LG	-43.4097	7.04828	92.9623	-6.15891	2.72682e-06
18_2n-6	HF,PBS,CNV - HF,PBS,LG	-24.2161	5.53894	49.9589	-4.37198	0.00684396
18_2n-6	HF,PBS,CNV - HF,LA,GF	-28.1228	5.97094	97.6537	-4.70994	0.00107647
18_2n-6	LF,PBS,CNV - HF,LA,LG	-59.0924	7.62973	80.3744	-7.74502	3.75794e-09
18_2n-6	LF,PBS,CNV - LF,LA,LG	-43.4097	7.04828	92.9623	-6.15891	2.72682e-06
18_2n-6	LF,PBS,CNV - HF,ALA,LG	-33.9943	7.83874	84.1716	-4.33671	0.00478579
18_2n-6	LF,PBS,CNV - HF,PBS,LG	-39.8988	6.40532	49.2014	-6.22901	1.41624e-05
18_2n-6	LF,PBS,CNV - LF,PBS,LG	-24.2161	5.53894	49.9589	-4.37198	0.00684396
18_2n-6	LF,PBS,CNV - HF,LA,GF	-43.8055	7.03295	75.7138	-6.2286	3.52963e-06
18_2n-6	LF,PBS,CNV - LF,LA,GF	-28.1228	5.97094	97.6537	-4.70994	0.00107647
18_2n-6	LF,PBS,CNV - HF,PBS,GF	-24.6119	6.3802	48.7836	-3.85754	0.0311648
18_2n-6	HF,LA,LG - LF,LA,LG	15.6827	3.92763	45.6108	3.99292	0.0224885
18_2n-6	HF,LA,LG - HF,ALA,LG	25.0981	4.0495	123.931	6.19784	1.16215e-06
18_2n-6	HF,LA,LG - LF,ALA,LG	40.7808	5.64859	132.363	7.21965	5.56504e-09
18_2n-6	HF,LA,LG - HF,PBS,LG	19.1936	4.18442	138.274	4.58692	0.0013223
18_2n-6	HF,LA,LG - LF,PBS,LG	34.8763	5.5787	122.615	6.25169	9.17499e-07
18_2n-6	HF,LA,LG - LF,LA,GF	30.9697	7.55446	52.6317	4.09952	0.0148136
18_2n-6	HF,LA,LG - HF,ALA,GF	40.3851	7.92689	91.971	5.09469	0.000254276
18_2n-6	HF,LA,LG - LF,ALA,GF	56.0678	8.54798	83.8848	6.55919	6.22828e-07
18_2n-6	HF,LA,LG - HF,PBS,GF	34.4806	8.53569	91.3472	4.03958	0.0124576
18_2n-6	HF,LA,LG - LF,PBS,GF	50.1633	9.01082	81.9834	5.56701	4.51343e-05
18_2n-6	LF,LA,LG - LF,ALA,LG	25.0981	4.0495	123.931	6.19784	1.16215e-06
18_2n-6	LF,LA,LG - LF,PBS,LG	19.1936	4.18442	138.274	4.58692	0.0013223
18_2n-6	LF,LA,LG - LF,ALA,GF	40.3851	7.92689	91.971	5.09469	0.000254276
18_2n-6	LF,LA,LG - LF,PBS,GF	34.4806	8.53569	91.3472	4.03958	0.0124576
18_2n-6	HF,ALA,LG - LF,ALA,LG	15.6827	3.92763	45.6108	3.99292	0.0224885
18_2n-6	HF,ALA,LG - LF,ALA,GF	30.9697	7.55446	52.6317	4.09952	0.0148136
18_2n-6	LF,ALA,LG - HF,PBS,LG	-21.5872	6.00429	132.386	-3.5953	0.0448366
18_2n-6	HF,PBS,LG - LF,PBS,LG	15.6827	3.92763	45.6108	3.99292	0.0224885
18_2n-6	HF,PBS,LG - LF,ALA,GF	36.8742	8.29359	83.5311	4.44611	0.0032786
18_2n-6	HF,PBS,LG - LF,PBS,GF	30.9697	7.55446	52.6317	4.09952	0.0148136
18_2n-6	HF,LA,GF - LF,LA,GF	15.6827	3.92763	45.6108	3.99292	0.0224885
18_2n-6	HF,LA,GF - HF,ALA,GF	25.0981	4.0495	123.931	6.19784	1.16215e-06
18_2n-6	HF,LA,GF - LF,ALA,GF	40.7808	5.64859	132.363	7.21965	5.56504e-09
18_2n-6	HF,LA,GF - HF,PBS,GF	19.1936	4.18442	138.274	4.58692	0.0013223
18_2n-6	HF,LA,GF - LF,PBS,GF	34.8763	5.5787	122.615	6.25169	9.17499e-07
18_2n-6	LF,LA,GF - LF,ALA,GF	25.0981	4.0495	123.931	6.19784	1.16215e-06
18_2n-6	LF,LA,GF - LF,PBS,GF	19.1936	4.18442	138.274	4.58692	0.0013223
18_2n-6	HF,ALA,GF - LF,ALA,GF	15.6827	3.92763	45.6108	3.99292	0.0224885
18_2n-6	LF,ALA,GF - HF,PBS,GF	-21.5872	6.00429	132.386	-3.5953	0.0448366
18_2n-6	HF,PBS,GF - LF,PBS,GF	15.6827	3.92763	45.6108	3.99292	0.0224885
FA	contrast	estimate	SE	df	t.ratio	p.value
18_3n-6	LA,CNV - PBS,CNV	-0.207428	0.0556664	140.137	-3.72626	0.00835852
18_3n-6	LA,CNV - LA,LG	-0.529988	0.0679532	48.8263	-7.79932	1.39719e-08
18_3n-6	LA,CNV - ALA,LG	-0.596241	0.0889644	108.615	-6.70202	3.39478e-08
18_3n-6	LA,CNV - PBS,LG	-0.737416	0.0869935	110.721	-8.47668	4.10627e-12
18_3n-6	LA,CNV - PBS,GF	-0.308892	0.0900116	115.978	-3.4317	0.0227247
18_3n-6	ALA,CNV - LA,LG	-0.463736	0.0849501	105.322	-5.45892	1.11927e-05
18_3n-6	ALA,CNV - ALA,LG	-0.529988	0.0679532	48.8263	-7.79932	1.39719e-08
18_3n-6	ALA,CNV - PBS,LG	-0.671163	0.0862317	112.614	-7.78325	1.33729e-10
18_3n-6	PBS,CNV - LA,LG	-0.322561	0.0886842	94.1187	-3.63718	0.0127871
18_3n-6	PBS,CNV - ALA,LG	-0.388814	0.0918209	99.3299	-4.23448	0.00162896
18_3n-6	PBS,CNV - PBS,LG	-0.529988	0.0679532	48.8263	-7.79932	1.39719e-08
18_3n-6	LA,LG - PBS,LG	-0.207428	0.0556664	140.137	-3.72626	0.00835852
18_3n-6	LA,LG - LA,GF	0.428524	0.0845184	53.2799	5.07018	0.000168106
18_3n-6	LA,LG - ALA,GF	0.362271	0.100139	95.4651	3.61769	0.0135267
18_3n-6	ALA,LG - LA,GF	0.494777	0.100771	93.0791	4.90989	0.000130982
18_3n-6	ALA,LG - ALA,GF	0.428524	0.0845184	53.2799	5.07018	0.000168106
18_3n-6	PBS,LG - LA,GF	0.635951	0.09443	90.9879	6.73463	5.19933e-08
18_3n-6	PBS,LG - ALA,GF	0.569698	0.0952395	95.3056	5.98175	1.35664e-06
18_3n-6	PBS,LG - PBS,GF	0.428524	0.0845184	53.2799	5.07018	0.000168106
18_3n-6	LA,GF - PBS,GF	-0.207428	0.0556664	140.137	-3.72626	0.00835852
FA	contrast	estimate	SE	df	t.ratio	p.value
18_3n-3	CNV,LA,HF - CNV,ALA,HF	-23.9124	2.756	131.753	-8.6765	2.19891e-12
18_3n-3	CNV,LA,HF - LG,ALA,HF	-34.1151	4.10789	146.096	-8.30478	9.70668e-12
18_3n-3	CNV,LA,HF - GF,ALA,HF	-18.3684	3.85787	148.803	-4.76128	0.000617672
18_3n-3	CNV,LA,HF - CNV,ALA,LF	-18.4212	3.19387	158.348	-5.76765	6.08238e-06
18_3n-3	CNV,LA,HF - LG,ALA,LF	-28.6238	4.60798	125.365	-6.2118	1.0598e-06
18_3n-3	LG,LA,HF - CNV,ALA,HF	-24.18	3.67307	142.652	-6.58306	1.23838e-07
18_3n-3	LG,LA,HF - LG,ALA,HF	-34.3827	4.53471	138.316	-7.58211	6.81286e-10
18_3n-3	LG,LA,HF - GF,ALA,HF	-18.636	4.65196	140.355	-4.00605	0.0115629
18_3n-3	LG,LA,HF - CNV,ALA,LF	-18.6887	3.90357	127.781	-4.7876	0.000623367
18_3n-3	LG,LA,HF - LG,ALA,LF	-28.8914	4.90545	155.892	-5.88965	3.42858e-06
18_3n-3	GF,LA,HF - CNV,ALA,HF	-23.4989	3.44092	143.253	-6.82925	3.40968e-08
18_3n-3	GF,LA,HF - LG,ALA,HF	-33.7016	4.67352	137.614	-7.21117	5.10803e-09
18_3n-3	GF,LA,HF - GF,ALA,HF	-17.9549	4.2748	144.51	-4.20018	0.00569963
18_3n-3	GF,LA,HF - CNV,ALA,LF	-18.0076	3.79892	114.485	-4.7402	0.000828182
18_3n-3	GF,LA,HF - LG,ALA,LF	-28.2103	5.11733	121.027	-5.5127	2.94331e-05
18_3n-3	CNV,ALA,HF - CNV,PBS,HF	20.4083	2.7225	145.534	7.49616	9.01114e-10
18_3n-3	CNV,ALA,HF - LG,PBS,HF	21.2326	4.26954	154.339	4.97305	0.000243961
18_3n-3	CNV,ALA,HF - GF,PBS,HF	19.075	3.84462	144.167	4.96148	0.000271721
18_3n-3	CNV,ALA,HF - CNV,LA,LF	29.4037	3.24467	159.465	9.06217	1.74971e-13
18_3n-3	CNV,ALA,HF - LG,LA,LF	29.6713	4.15723	111.841	7.13727	1.53434e-08
18_3n-3	CNV,ALA,HF - GF,LA,LF	28.9902	3.84522	119.694	7.53928	1.52562e-09
18_3n-3	CNV,ALA,HF - CNV,PBS,LF	25.8995	3.17407	154.748	8.15973	1.67705e-11
18_3n-3	CNV,ALA,HF - LG,PBS,LF	26.7239	4.58415	131.112	5.82964	6.04548e-06
18_3n-3	CNV,ALA,HF - GF,PBS,LF	24.5663	4.13277	121.68	5.94427	4.02775e-06
18_3n-3	LG,ALA,HF - CNV,PBS,HF	30.6109	4.19887	134.326	7.29027	3.6413e-09
18_3n-3	LG,ALA,HF - LG,PBS,HF	31.4353	5.25269	139.762	5.98461	2.58016e-06
18_3n-3	LG,ALA,HF - GF,PBS,HF	29.2777	5.18811	137.841	5.64323	1.34123e-05
18_3n-3	LG,ALA,HF - CNV,LA,LF	39.6064	4.24896	128.794	9.32144	2.16716e-13
18_3n-3	LG,ALA,HF - LG,LA,LF	39.874	4.75409	158.782	8.38729	4.06664e-12
18_3n-3	LG,ALA,HF - GF,LA,LF	39.1929	4.7994	124.223	8.16621	4.67355e-11
18_3n-3	LG,ALA,HF - CNV,ALA,LF	15.694	4.2109	127.937	3.72698	0.0301021
18_3n-3	LG,ALA,HF - GF,ALA,LF	21.238	5.10718	130.77	4.15845	0.006936
18_3n-3	LG,ALA,HF - CNV,PBS,LF	36.1022	4.3058	117.397	8.38456	1.99212e-11
18_3n-3	LG,ALA,HF - LG,PBS,LF	36.9266	5.35003	155.305	6.90212	1.86516e-08
18_3n-3	LG,ALA,HF - GF,PBS,LF	34.769	5.24039	125.151	6.6348	1.32796e-07
18_3n-3	GF,ALA,HF - CNV,PBS,HF	14.8642	3.64247	148.766	4.08081	0.00869062
18_3n-3	GF,ALA,HF - CNV,LA,LF	23.8597	4.19717	126.606	5.68472	1.25784e-05
18_3n-3	GF,ALA,HF - LG,LA,LF	24.1273	5.02321	118.072	4.80316	0.000626253
18_3n-3	GF,ALA,HF - GF,LA,LF	23.4462	4.5848	160.397	5.11389	0.000126937
18_3n-3	GF,ALA,HF - CNV,PBS,LF	20.3555	3.96624	124.554	5.13219	0.000150706
18_3n-3	GF,ALA,HF - LG,PBS,LF	21.1799	5.21976	131.595	4.05764	0.0098959
18_3n-3	GF,ALA,HF - GF,PBS,LF	19.0223	4.5858	158.738	4.14809	0.00664312
18_3n-3	CNV,PBS,HF - CNV,ALA,LF	-14.917	3.20731	150.537	-4.65092	0.000966132
18_3n-3	CNV,PBS,HF - LG,ALA,LF	-25.1196	4.71793	115.346	-5.32429	7.22112e-05
18_3n-3	LG,PBS,HF - LG,ALA,LF	-25.944	5.66536	154.827	-4.57941	0.00126969
18_3n-3	GF,PBS,HF - LG,ALA,LF	-23.7864	5.64879	125.507	-4.21088	0.00585256
18_3n-3	CNV,LA,LF - CNV,ALA,LF	-23.9124	2.756	131.753	-8.6765	2.19891e-12
18_3n-3	CNV,LA,LF - LG,ALA,LF	-34.1151	4.10789	146.096	-8.30478	9.70668e-12
18_3n-3	CNV,LA,LF - GF,ALA,LF	-18.3684	3.85787	148.803	-4.76128	0.000617672
18_3n-3	LG,LA,LF - CNV,ALA,LF	-24.18	3.67307	142.652	-6.58306	1.23838e-07
18_3n-3	LG,LA,LF - LG,ALA,LF	-34.3827	4.53471	138.316	-7.58211	6.81286e-10
18_3n-3	LG,LA,LF - GF,ALA,LF	-18.636	4.65196	140.355	-4.00605	0.0115629
18_3n-3	GF,LA,LF - CNV,ALA,LF	-23.4989	3.44092	143.253	-6.82925	3.40968e-08
18_3n-3	GF,LA,LF - LG,ALA,LF	-33.7016	4.67352	137.614	-7.21117	5.10803e-09
18_3n-3	GF,LA,LF - GF,ALA,LF	-17.9549	4.2748	144.51	-4.20018	0.00569963
18_3n-3	CNV,ALA,LF - CNV,PBS,LF	20.4083	2.7225	145.534	7.49616	9.01114e-10
18_3n-3	CNV,ALA,LF - LG,PBS,LF	21.2326	4.26954	154.339	4.97305	0.000243961
18_3n-3	CNV,ALA,LF - GF,PBS,LF	19.075	3.84462	144.167	4.96148	0.000271721
18_3n-3	LG,ALA,LF - CNV,PBS,LF	30.6109	4.19887	134.326	7.29027	3.6413e-09
18_3n-3	LG,ALA,LF - LG,PBS,LF	31.4353	5.25269	139.762	5.98461	2.58016e-06
18_3n-3	LG,ALA,LF - GF,PBS,LF	29.2777	5.18811	137.841	5.64323	1.34123e-05
18_3n-3	GF,ALA,LF - CNV,PBS,LF	14.8642	3.64247	148.766	4.08081	0.00869062
FA	contrast	estimate	SE	df	t.ratio	p.value
20_3n-6	LA,CNV - PBS,CNV	-1.41279	0.324007	126.723	-4.36036	0.000870304
20_3n-6	LA,CNV - LA,GF	2.0052	0.553174	47.4061	3.62489	0.0184785
20_3n-6	ALA,CNV - LA,LG	2.65132	0.663708	74.7952	3.99471	0.00450879
20_3n-6	ALA,CNV - LA,GF	2.7942	0.625384	74.7723	4.46798	0.000883928
20_3n-6	ALA,CNV - ALA,GF	2.0052	0.553174	47.4061	3.62489	0.0184785
20_3n-6	PBS,CNV - LA,LG	3.2751	0.693889	78.689	4.71992	0.000332687
20_3n-6	PBS,CNV - ALA,LG	2.48609	0.71032	82.7869	3.49996	0.0204182
20_3n-6	PBS,CNV - LA,GF	3.41798	0.602796	67.5092	5.67022	1.1126e-05
20_3n-6	PBS,CNV - ALA,GF	2.62898	0.616656	72.7382	4.26328	0.00185997
20_3n-6	PBS,CNV - PBS,GF	2.0052	0.553174	47.4061	3.62489	0.0184785
20_3n-6	LA,LG - PBS,LG	-1.41279	0.324007	126.723	-4.36036	0.000870304
20_3n-6	LA,GF - PBS,GF	-1.41279	0.324007	126.723	-4.36036	0.000870304
FA	contrast	estimate	SE	df	t.ratio	p.value
ClnA.7	HF,CNV,LA - HF,GF,LA	-1.12295	0.238954	86.5854	-4.69943	0.00126065
ClnA.7	LF,CNV,LA - HF,GF,LA	-1.16987	0.235101	90.2435	-4.97604	0.000417047
ClnA.7	HF,LG,LA - HF,GF,LA	-1.70569	0.29341	97.8851	-5.81335	1.11745e-05
ClnA.7	HF,LG,LA - LF,GF,LA	-1.10419	0.285768	105.327	-3.86393	0.0207219
ClnA.7	HF,LG,LA - HF,GF,ALA	-1.30589	0.306209	107.636	-4.2647	0.00523743
ClnA.7	LF,LG,LA - HF,GF,LA	-1.47989	0.304544	79.9202	-4.85937	0.000757378
ClnA.7	HF,GF,LA - HF,CNV,ALA	1.3488	0.241805	89.7668	5.57805	3.62975e-05
ClnA.7	HF,GF,LA - LF,CNV,ALA	1.39572	0.23716	92.3429	5.88515	9.22957e-06
ClnA.7	HF,GF,LA - HF,LG,ALA	1.76541	0.307589	99.0375	5.73952	1.50919e-05
ClnA.7	HF,GF,LA - LF,LG,ALA	1.53961	0.324531	96.074	4.74412	0.000958967
ClnA.7	HF,GF,LA - HF,CNV,PBS	1.2341	0.238049	84.5466	5.18422	0.000200307
ClnA.7	HF,GF,LA - LF,CNV,PBS	1.28102	0.229938	85.6346	5.57117	4.08059e-05
ClnA.7	HF,GF,LA - HF,LG,PBS	1.54825	0.314351	115.896	4.92523	0.000387569
ClnA.7	HF,GF,LA - LF,LG,PBS	1.32245	0.31292	89.7817	4.22617	0.00670662
ClnA.7	HF,GF,LA - LF,GF,PBS	1.18284	0.30209	111.802	3.91553	0.0171185
ClnA.7	LF,GF,LA - HF,LG,ALA	1.16391	0.300684	105.916	3.87087	0.0202208
ClnA.7	HF,CNV,ALA - HF,GF,ALA	-0.948997	0.253315	102.09	-3.74631	0.0303609
ClnA.7	LF,CNV,ALA - HF,GF,ALA	-0.99592	0.251091	106.083	-3.96637	0.014784
ClnA.7	HF,LG,ALA - HF,GF,ALA	-1.36561	0.317615	106.783	-4.29957	0.00464244
ClnA.7	HF,GF,ALA - LF,CNV,PBS	0.881216	0.240852	98.4902	3.65875	0.0400553
FA	contrast	estimate	SE	df	t.ratio	p.value
20_5 n-3	HF,LA - LF,LA	0.651158	0.196629	125.475	3.31161	0.0150315
20_5 n-3	LF,LA - HF,ALA	-0.876864	0.203817	129.163	-4.30222	0.00046682
20_5 n-3	LF,LA - LF,ALA	-0.597078	0.189002	126.965	-3.15911	0.0237284
20_5 n-3	LF,LA - HF,PBS	-1.05182	0.217293	138.446	-4.84057	4.96085e-05
20_5 n-3	LF,LA - LF,PBS	-1.11903	0.184089	130.038	-6.07873	1.86843e-07
FA	contrast	estimate	SE	df	t.ratio	p.value
ClnA.2	LA,CNV - ALA,CNV	1.023	0.221187	122.718	4.62504	0.000313322
ClnA.2	LA,CNV - PBS,CNV	1.16511	0.228651	136.879	5.09557	3.9213e-05
ClnA.2	LA,CNV - ALA,LG	1.94813	0.387805	100.494	5.02347	7.5416e-05
ClnA.2	LA,CNV - PBS,LG	2.09023	0.378858	101.598	5.51719	9.21336e-06
ClnA.2	ALA,CNV - LA,GF	-1.55424	0.350701	101.838	-4.4318	0.000769884
ClnA.2	PBS,CNV - LA,GF	-1.69635	0.331918	92.3865	-5.11074	5.8899e-05
ClnA.2	LA,LG - ALA,LG	1.023	0.221187	122.718	4.62504	0.000313322
ClnA.2	LA,LG - PBS,LG	1.16511	0.228651	136.879	5.09557	3.9213e-05
ClnA.2	LA,LG - LA,GF	-1.45637	0.381742	53.8599	-3.81506	0.00986236
ClnA.2	ALA,LG - LA,GF	-2.47937	0.442903	87.1621	-5.59799	8.61232e-06
ClnA.2	ALA,LG - ALA,GF	-1.45637	0.381742	53.8599	-3.81506	0.00986236
ClnA.2	PBS,LG - LA,GF	-2.62147	0.416082	82.9452	-6.30038	4.79359e-07
ClnA.2	PBS,LG - ALA,GF	-1.59847	0.418635	86.4335	-3.8183	0.00741399
ClnA.2	PBS,LG - PBS,GF	-1.45637	0.381742	53.8599	-3.81506	0.00986236
ClnA.2	LA,GF - ALA,GF	1.023	0.221187	122.718	4.62504	0.000313322
ClnA.2	LA,GF - PBS,GF	1.16511	0.228651	136.879	5.09557	3.9213e-05
FA	contrast	estimate	SE	df	t.ratio	p.value
ClnA.4 x2	CNV,LA - GF,LA	-2.53872	0.611132	126.504	-4.15413	0.00190159
ClnA.4 x2	CNV,LA - CNV,PBS	1.50127	0.433966	133.755	3.45942	0.0201768
ClnA.4 x2	CNV,LA - LG,PBS	2.5361	0.750571	146.672	3.3789	0.0254004
ClnA.4 x2	LG,LA - GF,LA	-4.33331	0.774154	123.095	-5.59748	4.72664e-06
ClnA.4 x2	GF,LA - CNV,ALA	3.81729	0.621916	129.694	6.13796	3.36555e-07
ClnA.4 x2	GF,LA - LG,ALA	4.74897	0.843977	129.776	5.62689	3.80778e-06
ClnA.4 x2	GF,LA - GF,ALA	2.96572	0.697822	130.441	4.24997	0.00130623
ClnA.4 x2	GF,LA - CNV,PBS	4.03999	0.595056	121.992	6.78927	1.55994e-08
ClnA.4 x2	GF,LA - LG,PBS	5.07483	0.838057	138.184	6.05547	4.44801e-07
ClnA.4 x2	GF,LA - GF,PBS	3.58397	0.676537	130.007	5.29753	1.69927e-05
FA	contrast	estimate	SE	df	t.ratio	p.value
22_5n-6	HF,LA,CNV - LF,LA,CNV	-0.414387	0.0871046	46.2014	-4.75735	0.00228834
22_5n-6	HF,LA,CNV - LF,ALA,CNV	-0.708684	0.145374	155.982	-4.87491	0.000369261
22_5n-6	HF,LA,CNV - LF,PBS,CNV	-0.721814	0.141819	149.161	-5.08967	0.000151009
22_5n-6	HF,LA,CNV - LF,LA,LG	-0.811056	0.197272	103.961	-4.11136	0.00914608
22_5n-6	HF,LA,CNV - LF,ALA,LG	-0.857843	0.21781	121.433	-3.93848	0.0153673
22_5n-6	HF,LA,CNV - LF,PBS,LG	-0.907657	0.213649	123.238	-4.24835	0.0051549
22_5n-6	HF,LA,CNV - LF,PBS,GF	-0.945076	0.192951	115.396	-4.89801	0.000435139
22_5n-6	HF,ALA,CNV - LF,ALA,CNV	-0.414387	0.0871046	46.2014	-4.75735	0.00228834
22_5n-6	LF,ALA,CNV - HF,LA,GF	0.658744	0.181283	110.2	3.63379	0.0417765
22_5n-6	HF,PBS,CNV - LF,PBS,CNV	-0.414387	0.0871046	46.2014	-4.75735	0.00228834
22_5n-6	LF,PBS,CNV - HF,LA,GF	0.671875	0.174154	102.984	3.85793	0.0213087
22_5n-6	HF,LA,LG - LF,LA,LG	-0.414387	0.0871046	46.2014	-4.75735	0.00228834
22_5n-6	HF,ALA,LG - LF,ALA,LG	-0.414387	0.0871046	46.2014	-4.75735	0.00228834
22_5n-6	HF,PBS,LG - LF,PBS,LG	-0.414387	0.0871046	46.2014	-4.75735	0.00228834
22_5n-6	LF,PBS,LG - HF,LA,GF	0.857717	0.233805	120.771	3.66852	0.0366819
22_5n-6	HF,LA,GF - LF,LA,GF	-0.414387	0.0871046	46.2014	-4.75735	0.00228834
22_5n-6	HF,LA,GF - LF,PBS,GF	-0.895136	0.195652	159.982	-4.57514	0.00126723
22_5n-6	HF,ALA,GF - LF,ALA,GF	-0.414387	0.0871046	46.2014	-4.75735	0.00228834
22_5n-6	HF,ALA,GF - LF,PBS,GF	-0.730861	0.202915	158.183	-3.60182	0.0423613
22_5n-6	HF,PBS,GF - LF,PBS,GF	-0.414387	0.0871046	46.2014	-4.75735	0.00228834
FA	contrast	estimate	SE	df	t.ratio	p.value
24_1	LA - ALA	-0.224829	0.0597253	122.391	-3.76438	0.000749402
24_1	LA - PBS	-0.305849	0.0636399	126.867	-4.80593	1.27132e-05

### Sheet: Supp Table 2
Supplementary Table 2. Least squares means estimates of significant experimental variables on hepatic sphingolipids.
Sphingolipid	contrast	estimate	SE	df	t-ratio	p-value
Cer (d18:1/16:0)	CNV - LG	141.594	34.4142	509.85	4.114	0.0001
Cer (d18:1/16:0)	GF - LG	186.584	38.8575	493.27	4.802	<0.0001
Cer (d18:1/16:0) DH	LF,CNV - LF,GF	-34.7	7.37431	4206.41	-4.705	<0.0001
Cer (d18:1/16:0) DH	LF,GF - LF,LG	34.7	9.92278	4014.09	3.496	0.0063
Cer (d18:1/20:0)	CNV - GF	588.602	107.521	31.19	5.474	<0.0001
Cer (d18:1/20:0)	CNV - LG	480.54	120.3	35.17	3.995	0.0009
Cer (d18:1/24:1)	HF,CNV - HF,GF	576.15	97.1267	27.65	5.932	<0.0001
Cer (d18:1/24:1)	LF,CNV - LF,GF	576.15	97.1267	27.65	5.932	<0.0001
Cer (d18:1/24:1)	HF,CNV - HF,LG	449.762	110.107	33.47	4.085	0.0033
Cer (d18:1/24:1)	LF,CNV - LF,LG	449.762	110.107	33.47	4.085	0.0033
Sa	CNV - GF	22.7972	7.29352	36.21	3.126	0.0095
Sa	CNV - LG	28.047	8.11832	37.99	3.455	0.0038
SM Cer (d18:1/24:1)	CNV - GF	1076.68	130.062	36.38	8.278	<0.0001
SM Cer (d18:1/24:1)	CNV - LG	677.631	146.68	38.79	4.62	0.0001

### Sheet: Supp Table 3
Supplementary Table 3. Least squares means estimates of significant experimental variables on hepatic ceramide abundance.
Sphingolipid	contrast	estimate	SE	df	t-ratio	p-value
Cer (d18:1/16:0)	CNV - GF	-0.134483	0.0263874	34.98	-5.096	<0.0001
Cer (d18:1/16:0)	GF - LG	0.168731	0.0328639	34.99	5.134	<0.0001
Cer (d18:1/18:0)	CNV - GF	-0.00835836	0.00327907	34.18	-2.549	0.04
Cer (d18:1/18:0)	GF - LG	0.0161942	0.00410064	34.76	3.949	0.001
Cer (d18:1/20:0)	CNV - GF	0.0590792	0.013171	26.42	4.486	0.0004
Cer (d18:1/20:0)	CNV - LG	0.049224	0.0146465	30.63	3.361	0.0058
